# Casanovo-TMT: deep learning-based de novo sequencing of TMTpro-labeled peptides and phosphopeptides

**DOI:** 10.64898/2026.11.15.766634

**Authors:** Han Byeol Kim, Kwang-eun Kim

## Abstract

De novo peptide sequencing reads peptides directly from tandem mass spectra, but none of the released deep learning models can sequence peptides labeled with isobaric tags such as TMTpro, which are widely used for multiplexed quantitative proteomics. We extended the residue vocabulary of Casanovo with TMTpro tags and phosphorylation, fine-tuned it on 21 million spectra from our laboratory, most of them TMTpro-labeled, and re-ranked the candidates in the beam by their agreement with the measured precursor mass. The resulting model, Casanovo-TMT, predicted the exact peptidoform for 84.7% of the TMTpro-labeled spectra in our test set and for 87.4 and 79.6% of the spectra in two public global-proteome datasets from other laboratories, whereas the extended vocabulary without fine-tuning gave 0.3%. Discarding the lowest-scoring predictions raised precision to 95% while retaining 81.7% of the test spectra. Casanovo-TMT also predicted the exact peptidoform for 69.2% of the spectra in a public phosphopeptide-enriched dataset and for 66 to 72% of the phosphopeptide spectra in three phosphoproteomic studies from our laboratory that were not used for training. In these studies, it identified numbers of phosphopeptides comparable to or larger than those of database search engines, and proportionally more where database search identified fewer. For the phosphopeptides identified only by Casanovo-TMT, entrapment estimated that more than 90% were correct, and an independent search engine assigned the same sequence to 95 to 98% of the spectra that it identified with confidence. Casanovo-TMT can therefore extend database search in TMTpro-based quantitative proteomics, particularly in studies in which database search identifies few phosphopeptides.
