## Supplementary Table S1 for "Casanovo-TMT: deep learning-based de novo sequencing of TMTpro-labeled peptides and phosphopeptides"

### Sheet: Table S1
Accession	Species	Instrument	Sample	Labeling	Spectra evaluated	Search engine
PXD054085	Mouse	Orbitrap Exploris 480	Global proteome	TMTpro 18-plex	4000	Mascot (Proteome Discoverer 3.0)
PXD072211	Mouse	Orbitrap Exploris 240	Global proteome	TMTpro	4000	Mascot and SEQUEST HT (Proteome Discoverer 3.1)
PXD063976	Human	Orbitrap Exploris 480	Phosphoproteome, pS/pT-enriched	TMTpro 18-plex	4000	Mascot (Proteome Discoverer 3.0)
PXD065357	Human	Orbitrap Exploris 480	Global proteome	None (references carry no TMTpro tag)	4000	SEQUEST HT (Proteome Discoverer 2.4)
