## Supplementary Table S2 for "Casanovo-TMT: deep learning-based de novo sequencing of TMTpro-labeled peptides and phosphopeptides"

### Sheet: Table S2
Section	Key	Training value	Inference value	Description
Configuration file	min_peptide_len	6	6	Shortest peptide predicted or used in training (residues)
Configuration file	max_peptide_len	100	100	Longest peptide predicted or used in training (residues)
Configuration file	predict_batch_size	256	1024	Spectra per batch at inference; also the validation batch size during training
Configuration file	top_match	1	1	Predictions reported per spectrum
Configuration file	accelerator	gpu	gpu	Compute device
Configuration file	devices	(empty)	(empty)	Device selection (empty = automatic)
Configuration file	n_beams	1	10	Beam width: candidate peptides retained per spectrum during decoding
Configuration file	precursor_mass_tol	50	50	Precursor mass tolerance (ppm) used by Casanovo to flag predictions that do not match the precursor
Configuration file	isotope_error_range	0, 1	0, 1	Isotope errors considered with the precursor mass tolerance
Configuration file	enzyme	trypsin	trypsin	Database-search mode only; not used for de novo sequencing
Configuration file	digestion	full	full	Database-search mode only; not used for de novo sequencing
Configuration file	missed_cleavages	0	0	Database-search mode only; not used for de novo sequencing
Configuration file	max_mods	1	1	Database-search mode only; not used for de novo sequencing
Configuration file	allowed_fixed_mods	C:C[Carbamidomethyl]	C:C[Carbamidomethyl]	Database-search mode only; not used for de novo sequencing
Configuration file	allowed_var_mods	M:M[Oxidation],N:N[Deamidated],Q:Q[Deamidated],nterm:[Acetyl]-,nterm:[Carbamyl]-,nterm:[Ammonia-loss]-,nterm:[+25.980265]-	M:M[Oxidation],N:N[Deamidated],Q:Q[Deamidated],nterm:[Acetyl]-,nterm:[Carbamyl]-,nterm:[Ammonia-loss]-,nterm:[+25.980265]-	Database-search mode only; not used for de novo sequencing
Configuration file	random_seed	454	not used	Random seed
Configuration file	n_log	1	not used	Logging frequency
Configuration file	tb_summarywriter	false	not used	TensorBoard logging
Configuration file	log_metrics	false	not used	Per-step metric logging
Configuration file	log_every_n_steps	50	not used	Logging interval (steps)
Configuration file	lance_dir	(local path)	not used	Directory of the indexed spectrum store built from the training files
Configuration file	val_check_interval	5000	not used	Training steps between validation-loss evaluations
Configuration file	min_peaks	20	20	Minimum number of peaks for a spectrum to be used
Configuration file	max_peaks	150	150	Maximum number of most intense peaks retained per spectrum
Configuration file	min_mz	50	50	Lowest m/z retained
Configuration file	max_mz	2500	2500	Highest m/z retained
Configuration file	min_intensity	0.01	0.01	Peaks below this fraction of the base peak are removed
Configuration file	remove_precursor_tol	2	2	Peaks within this distance of the precursor m/z are removed (m/z)
Configuration file	max_charge	4	4	Highest precursor charge; fixed by the charge embedding of the released checkpoint
Configuration file	dim_model	512	512	Transformer model dimension (must match the released checkpoint)
Configuration file	n_head	8	8	Attention heads
Configuration file	dim_feedforward	1024	1024	Feed-forward dimension
Configuration file	n_layers	9	9	Transformer layers in encoder and decoder
Configuration file	dropout	0	0	Dropout rate
Configuration file	dim_intensity	(empty)	(empty)	Intensity encoding dimension (empty = same as model dimension)
Configuration file	warmup_iters	10,000	not used	Linear learning-rate warm-up (steps)
Configuration file	cosine_schedule_period_iters	3,310,000	not used	Period of the cosine learning-rate schedule (steps)
Configuration file	learning_rate	1.5e-04	not used	Peak learning rate
Configuration file	weight_decay	1.0e-05	not used	Weight decay (L2 penalty applied by Adam)
Configuration file	train_label_smoothing	0.01	not used	Label smoothing of the token cross-entropy
Configuration file	train_batch_size	64	not used	Spectra per training batch
Configuration file	max_epochs	10	not used	Maximum passes over the training partition
Configuration file	shuffle	true	not used	Shuffle training spectra
Configuration file	shuffle_buffer_size	5000	not used	Spectra held in the shuffle buffer
Configuration file	num_sanity_val_steps	0	not used	Validation batches run before training
Configuration file	calculate_precision	false	not used	Compute precision during validation
Configuration file	accumulate_grad_batches	1	not used	Batches per optimizer step
Configuration file	gradient_clip_val	1	not used	Gradient clipping threshold
Configuration file	gradient_clip_algorithm	norm	not used	Gradient clipping method
Configuration file	precision	bf16-mixed	bf16-mixed	Numerical precision of training and inference
Configuration file	replace_isoleucine_with_leucine	true	true	Isoleucine written as leucine in references and predictions
Configuration file	massivekb_tokenizer	false	false	Use the MassIVE-KB peptide notation
Residue vocabulary (residues)	G	57.021464	57.021464	Token of the released checkpoint (mass in Da)
Residue vocabulary (residues)	A	71.037114	71.037114	Token of the released checkpoint (mass in Da)
Residue vocabulary (residues)	S	87.032028	87.032028	Token of the released checkpoint (mass in Da)
Residue vocabulary (residues)	P	97.052764	97.052764	Token of the released checkpoint (mass in Da)
Residue vocabulary (residues)	V	99.068414	99.068414	Token of the released checkpoint (mass in Da)
Residue vocabulary (residues)	T	101.047670	101.047670	Token of the released checkpoint (mass in Da)
Residue vocabulary (residues)	C[Carbamidomethyl]	160.030649	160.030649	Token of the released checkpoint (mass in Da)
Residue vocabulary (residues)	L	113.084064	113.084064	Token of the released checkpoint (mass in Da)
Residue vocabulary (residues)	I	113.084064	113.084064	Token of the released checkpoint (mass in Da)
Residue vocabulary (residues)	N	114.042927	114.042927	Token of the released checkpoint (mass in Da)
Residue vocabulary (residues)	D	115.026943	115.026943	Token of the released checkpoint (mass in Da)
Residue vocabulary (residues)	Q	128.058578	128.058578	Token of the released checkpoint (mass in Da)
Residue vocabulary (residues)	K	128.094963	128.094963	Token of the released checkpoint (mass in Da)
Residue vocabulary (residues)	E	129.042593	129.042593	Token of the released checkpoint (mass in Da)
Residue vocabulary (residues)	M	131.040485	131.040485	Token of the released checkpoint (mass in Da)
Residue vocabulary (residues)	H	137.058912	137.058912	Token of the released checkpoint (mass in Da)
Residue vocabulary (residues)	F	147.068414	147.068414	Token of the released checkpoint (mass in Da)
Residue vocabulary (residues)	R	156.101111	156.101111	Token of the released checkpoint (mass in Da)
Residue vocabulary (residues)	Y	163.063329	163.063329	Token of the released checkpoint (mass in Da)
Residue vocabulary (residues)	W	186.079313	186.079313	Token of the released checkpoint (mass in Da)
Residue vocabulary (residues)	M[Oxidation]	147.035400	147.035400	Token of the released checkpoint (mass in Da)
Residue vocabulary (residues)	N[Deamidated]	115.026943	115.026943	Token of the released checkpoint (mass in Da)
Residue vocabulary (residues)	Q[Deamidated]	129.042594	129.042594	Token of the released checkpoint (mass in Da)
Residue vocabulary (residues)	[Acetyl]-	42.010565	42.010565	Token of the released checkpoint (mass in Da)
Residue vocabulary (residues)	[Carbamyl]-	43.005814	43.005814	Token of the released checkpoint (mass in Da)
Residue vocabulary (residues)	[Ammonia-loss]-	-17.026549	-17.026549	Token of the released checkpoint (mass in Da)
Residue vocabulary (residues)	[+25.980265]-	25.980265	25.980265	Token of the released checkpoint (mass in Da)
Residue vocabulary (residues)	S[Phospho]	166.998359	166.998359	Added token; output-layer row initialized from S (mass in Da)
Residue vocabulary (residues)	T[Phospho]	181.014001	181.014001	Added token; output-layer row initialized from T (mass in Da)
Residue vocabulary (residues)	Y[Phospho]	243.029660	243.029660	Added token; output-layer row initialized from Y (mass in Da)
Residue vocabulary (residues)	K[TMTpro]	432.302109	432.302109	Added token; output-layer row initialized from K (mass in Da)
Residue vocabulary (residues)	[TMTpro]-	304.207146	304.207146	Added token; output-layer row initialized from [Acetyl]- (mass in Da)
Residue vocabulary (residues)	R[Phospho]	236.067442	236.067442	Added token; output-layer row initialized from R (mass in Da)
Residue vocabulary (residues)	K[Phospho]	208.061294	208.061294	Added token; output-layer row initialized from K (mass in Da)
Environment variable	CASANOVO_TMT_MARGIN	5	not set (0)	Margin of the auxiliary hinge term between the logits of [TMTpro]- and the stop token at positions whose target is [TMTpro]-; 0 disables the term
Environment variable	CASANOVO_TMT_LAMBDA	1.0	not used	Weight of the hinge term in the training loss; the validation loss excludes it
Environment variable	CASANOVO_KNAPSACK	not set (0)	1	Precursor-mass re-ranking: beam candidates whose peptidoform mass matches the measured precursor are ranked first; no candidate is discarded
Environment variable	CASANOVO_KNAPSACK_PPM	not used	20	Tolerance of precursor-mass re-ranking (ppm), one carbon-13 isotope allowed
Environment variable	CASANOVO_DBRANK	not set (0)	1 for Studies 1–3 (Figs. 4 and 5) and for the tryptic search-space condition of Figs. 2B and 3F; not set elsewhere	Tryptic search space re-ranking: within each mass group, candidates present in the tryptic digest of the reference proteome are ranked first
Environment variable	CASANOVO_DBRANK_INDEX	not used	Tryptic digest index of the reference proteome of the species, mouse or human (up to two missed cleavages, 6–50 residues, I = L, including peptides starting after an initial Met)	Digest used by CASANOVO_DBRANK
Environment variable	CASANOVO_DBRANK_BONUS	not used	1.00 (default)	Score added to candidates present in the tryptic search space
Environment variable	CASANOVO_GATE	not set (0)	not set (0)	Reporter-ion gating of TMTpro tokens; not used in this work
Run	Base checkpoint	Casanovo 5.2.0 released weights (casanovo_orbitrap_v5-2-0.ckpt)	Casanovo-TMT (final checkpoint)	Starting weights for fine-tuning; weights used for inference
Run	Optimizer	Adam (torch.optim.Adam)	not used	Optimizer with weight decay as listed above
Run	Training steps	3,300,000	not used	Optimizer steps; about 10 passes over the training partition; the checkpoint at the last step was used
Run	Training spectra	21,036,675	not used	Training partition as loaded: of its 21,688,803 spectra, the 652,128 with a precursor charge above 4 or fewer than 20 peaks were excluded
Run	Validation spectra	2,631,393 (precursor charge ≤ 4)	not used	Validation partition as loaded (spectra with charge above 4 are dropped by the loader)
Run	Training spectrum order	Steps 0–2,360,000: file-name order; steps 2,360,000–3,300,000: interleaved copy	not used	See Supplementary Fig. S1
Run	Hardware	One NVIDIA GeForce RTX 5070 Ti	One NVIDIA GeForce RTX 5070 Ti	About 12.5 days of training computation
