## Supplementary Table S3 for "Casanovo-TMT: deep learning-based de novo sequencing of TMTpro-labeled peptides and phosphopeptides"

### Sheet: Table S3
Study	In training corpus	Phosphopeptides, SEQUEST HT	Phosphopeptides, Casanovo-TMT	More than SEQUEST HT (%)
Study 1	no	2030	2940	44.8
Study 2	no	9894	12380	25.1
Study 3	no	13644	16330	19.7
Study 4	yes	1599	2293	43.4
Study 5	yes	5366	7132	32.9
Study 6	yes	16058	16801	4.6
Study 7	yes	26774	26843	0.3
