## Supplementary Table S4 for "Casanovo-TMT: deep learning-based de novo sequencing of TMTpro-labeled peptides and phosphopeptides"

### Sheet: Table S4
Parameter	SEQUEST HT	CHIMERYS	FragPipe 22 (Studies 1–3)	Sage 0.14.6 (Studies 1–3)	FragPipe 24 (public datasets)
Software	Proteome Discoverer 3.3, SEQUEST HT node	Proteome Discoverer 3.3, CHIMERYS node	FragPipe 22.0, MSFragger 4.1, Percolator 3.06.5, Philosopher 5.1.1	Sage 0.14.6	FragPipe 24.0, MSFragger 4.4.1, Percolator 3.7.1, Philosopher 5.1.3
Used for	Studies 1–3 (Figs. 4 and 5); reference for peptidoform precision on Studies 1–3	Studies 1–3 (Figs. 4 and 5)	Studies 1–3 (Figs. 4 and 5; Supplementary Fig. S3)	Studies 1–3 (Fig. 5B)	PXD054085, PXD072211, PXD063976 (Fig. 3G; Supplementary Fig. S2)
Workflow	—	—	Built-in TMT16-phospho workflow; quantification modules off	—	Built-in basic TMT16 workflow (PXD063976: TMT16-phospho)
Protein database	Swiss-Prot mouse reference proteome (17,229 entries) + 4,604 unreviewed entries for genes absent from it	Same as SEQUEST HT	Same 21,833 entries + 118 common contaminants; reversed decoys (rev_) added by Philosopher	Swiss-Prot mouse reference proteome (17,229 entries, UniProtKB 2025_01); reversed decoys generated by Sage	UniProt reviewed reference proteome (mouse UP000000589; human UP000005640) + contaminants + reversed decoys
Enzyme	not recorded in the exported results; observed missed cleavages ≤ 2	not recorded in the exported results; observed missed cleavages ≤ 2	Strict trypsin (cleaves after K/R, including before P), fully specific, up to 2 missed cleavages	Trypsin (cleaves after K/R, not before P), up to 2 missed cleavages	Strict trypsin, fully specific, up to 2 missed cleavages
Peptide length and mass	not recorded in the exported results; observed length 6–35	not recorded in the exported results; observed length 7–30	7–50 residues; 200.0–5000.0 Da	6–40 residues; 500–5000 Da	7–50 residues; 200.0–5000.0 Da
Precursor tolerance	not recorded in the exported results; observed mass error ±10.0 ppm	not recorded in the exported results (mass error reported as 0 for every match)	±20 ppm; isotope errors 0, 1, 2, 3; mass calibration on	±10 ppm; isotope errors 0, 1	±20 ppm; isotope errors 0, 1, 2, 3
Fragment tolerance	not recorded in the exported results	not recorded in the exported results	20 ppm; b and y ions, fragment charge ≤ 2	±20 ppm; b and y ions, fragment charge ≤ 3	20 ppm
Fixed modifications	not recorded in the exported results; observed: TMTpro, Carbamidomethyl	not recorded in the exported results; observed: TMTpro, Carbamidomethyl	TMTpro (+304.2071) on peptide N termini and K; carbamidomethyl (+57.0215) on C	TMTpro (+304.2071) on peptide N termini and K; carbamidomethyl (+57.0215) on C	Carbamidomethyl on C; TMTpro on K; TMTpro on peptide N termini (PXD063976 only)
Variable modifications	not recorded in the exported results; observed: Phospho, Oxidation, Met-loss, Met-loss+Acetyl, Acetyl	not recorded in the exported results; observed: Phospho, Oxidation	M +15.9949 (max 3); STY +79.9663 (max 3); at most 3 per peptide	Phospho (+79.9663) on S, T, Y; oxidation (+15.9949) on M; at most 2 per peptide	PXD063976: M +15.9949 (max 3); STY +79.9663 (max 3); PXD054085 and PXD072211: M +15.9949 (max 3); protein N terminus +42.0106 (max 1); peptide N terminus +304.2072 (max 1)
Rescoring and FDR	q-value < 0.01 (high confidence) at the PSM level, as exported; q-value, PEP and SVM score columns present	q-value < 0.01 (high confidence) at the PSM level, as exported	Percolator rescoring; PTMProphet site localization; Philosopher filter at 1% PSM, peptide and protein FDR (sequential, picked protein FDR)	Sage built-in rescoring (linear discriminant analysis, default); 1% spectrum-level FDR (Fig. 5B)	Percolator rescoring; Philosopher filter at 1% PSM, peptide and protein FDR
Matches in the exports (Studies 1–3)	193,479 PSMs	144,381 PSMs	—	—	—
